# Identification and characterization of constrained non-exonic bases lacking predictive epigenomic and transcription factor binding annotations

**DOI:** 10.1101/722876

**Authors:** Olivera Grujic, Tanya N. Phung, Soo Bin Kwon, Adriana Arneson, Yuju Lee, Kirk E. Lohmueller, Jason Ernst

## Abstract

Annotations of evolutionarily constraint provide important information for variant prioritization. Genome-wide maps of epigenomic marks and transcription factor binding provide complementary information for interpreting a subset of such prioritized variants. Here we developed the Constrained Non-Exonic Predictor (CNEP) to quantify the evidence of each base in the human genome being in a constrained non-exonic element from over 60,000 epigenomic and transcription factor binding features. We find that the CNEP score outperforms baseline and related existing scores at predicting constrained non-exonic bases from such data. However, a subset of such bases are still not well predicted by CNEP. We developed a complementary Conservation Signature Score by CNEP (CSS-CNEP) using conservation state and constrained element annotations that is predictive of those bases. Using human genetic variation, regulatory sequence motifs, mouse epigenomic data, and retrospectively considered additional human data we further characterize the nature of constrained non-exonic bases with low CNEP scores.
