## Supplemental Data 1 for "Identification and characterization of constrained non-exonic bases lacking predictive epigenomic and transcription factor binding annotations": SupplementaryTable1_SummaryInputFeatures.xlsx

### Sheet: SummaryInputFeatures
Source	# Features	Link	# Files	Notes	Held out in training for Retrospective Analysis
ChIP-atlas (Oki et al., 2018)	34435	http://dbarchive.biosciencedbc.jp/kyushu-u/hg19/eachData/bed05/*.bed	34435	files as of May 11, 2018	Yes
ENCODE Consortium	690	http://hgdownload.cse.ucsc.edu/goldenPath/hg19/encodeDCC/wgEncodeAwgTfbsUniform/*.narrowPeak.gz	690
ENCODE Consortium	125	http://hgdownload.cse.ucsc.edu/goldenPath/hg19/encodeDCC/wgEncodeAwgDnaseUniform/*.narrowPeak.gz	125
ENCODE Consortium	274	http://www.broadinstitute.org/~anshul/projects/encode/rawdata/peaks_histone/mar2012/narrow/combrep_and_ppr/*.narrowPeak.gz	274
ENCODE Consortium	100	http://hgdownload.cse.ucsc.edu/goldenPath/hg19/encodeDCC/wgEncodeOpenChromDnase/*.narrowPeak.gz	100
ENCODE Consortium	236	http://hgdownload.cse.ucsc.edu/goldenPath/hg19/encodeDCC/wgEncodeUwDnase/*.narrowPeak.gz	236
ENCODE Consortium	64	http://hgdownload.cse.ucsc.edu/goldenPath/hg19/encodeDCC/wgEncodeUwDgf/*.narrowPeak.gz	64
ENCODE Consortium	359	http://hgdownload.cse.ucsc.edu/goldenPath/hg19/encodeDCC/wgEncodeSydhTfbs/*.narrowPeak.gz	359
ENCODE Consortium	6	http://hgdownload.cse.ucsc.edu/goldenPath/hg19/encodeDCC/wgEncodeUchicagoTfbs/*.narrowPeak.gz	6
ENCODE Consortium	114	http://hgdownload.cse.ucsc.edu/goldenPath/hg19/encodeDCC/wgEncodeUwTfbs/*.narrowPeak.gz	114
ENCODE Consortium	55	http://hgdownload.cse.ucsc.edu/goldenPath/hg19/encodeDCC/wgEncodeOpenChromChip/*.narrowPeak.gz	55
ENCODE Consortium	29	http://hgdownload.cse.ucsc.edu/goldenPath/hg19/encodeDCC/wgEncodeSydhHistone/*.narrowPeak.gz	29
ENCODE Consortium	207	http://hgdownload.cse.ucsc.edu/goldenPath/hg19/encodeDCC/wgEncodeUwHistone/*.narrowPeak.gz	207
ENCODE Consortium	38	http://hgdownload.cse.ucsc.edu/goldenPath/hg19/encodeDCC/wgEncodeOpenChromFaire/*.narrowPeak.gz	38
ENCODE Consortium	692	http://hgdownload.cse.ucsc.edu/goldenPath/hg19/encodeDCC/wgEncodeHaibTfbs/*.broadPeak.gz	692
ENCODE Consortium	280	http://hgdownload.cse.ucsc.edu/goldenPath/hg19/encodeDCC/wgEncodeBroadHistone/*.broadPeak.gz	280
ENCODE Consortium	135	http://hgdownload.cse.ucsc.edu/goldenPath/hg19/encodeDCC/wgEncodeBroadHmm/*.bed.gz	9	1 feature for each state in each of the 15-states in the 9 files
ENCODE Consortium	16711	https://www.encodeproject.org	16711	ChIP-seq or DNase-seq files in narrowPeak or broadPeak format for hg19 on May 11, 2018	Yes
ReMap 2015 (Griffon, et al 2015)	395	http://tagc.univ-mrs.fr/remap/download/remap1/All/filPeaks_public.bed.gz	1	1 feature for each of the 395 data sets in the file
ReMap 2018 (Cheneby, et al 2018)	1759	http://tagc.univ-mrs.fr/remap/download/remap2018/hg19/MACS/remap2018_public_all_macs2_hg19_v1_2.bed.gz	1	1 feature for each of the 1,759 data sets in the file	Yes
Roadmap Epigenomics Consortium	1915	http://egg2.wustl.edu/roadmap/data/byFileType/peaks/unconsolidated/narrowPeak/*.narrowPeak.gz	1915
Roadmap Epigenomics Consortium	42	http://egg2.wustl.edu/roadmap/data/byDataType/dgfootprints/*.bed.gz	42
Roadmap Epigenomics Consortium	1905	http://egg2.wustl.edu/roadmap/data/byFileType/chromhmmSegmentations/ChmmModels/coreMarks/jointModel/final/*mnemonics.bed.gz	127	1 feature for each state in each of the 15-states in the 127 files
Roadmap Epigenomics Consortium	3175	http://egg2.wustl.edu/roadmap/data/byFileType/chromhmmSegmentations/ChmmModels/imputed12marks/jointModel/final/*mnemonics.bed.gz	127	1 feature for each state in each of the 25-states in the 127 files
Total	63741
