## Supplemental Data 1 for "Identification and characterization of constrained non-exonic bases lacking predictive epigenomic and transcription factor binding annotations": SupplementaryTable3_AUCresultstable.xlsx

### Sheet: Sheet1
		Exons included in Negative					Exons excluded from Negatives and Positives
	Method	PhastCons	GERP++	SiPhy-omega	SiPhy-pi		PhastCons	GERP++	SiPhy-omega	SiPhy-pi
	CNEP	0.788861	0.860131	0.864805	0.842958		0.790722	0.862298	0.866444	0.844917
	CNEP - matched	0.791062	0.860744	0.857064	0.842055		0.792016	0.862135	0.858902	0.844621
	CNEP - 2015 features only	0.748709	0.816967	0.823653	0.807851		0.750185	0.81879	0.825074	0.809498
	All Features Count	0.622781	0.643442	0.677292	0.691675		0.622781	0.643442	0.677292	0.691675
	All DNase-seq count	0.666231	0.705833	0.739139	0.736609		0.674837	0.714824	0.747491	0.745332
	Roadmap Epigenomics DNase-seq Count	0.667341	0.710492	0.739795	0.732958		0.672087	0.71554	0.744432	0.737865
	Segway Encyclopedia - 'conservation-associated activity score’	0.56875	0.601456	0.644225	0.659796		0.57915	0.612614	0.655357	0.67129
	FitCons2 - 'cell-type integrated scores’	0.568288	0.576322	0.615573	0.618011		0.583572	0.592283	0.631877	0.634735
