## Supplemental Data 1 for "Identification and characterization of constrained non-exonic bases lacking predictive epigenomic and transcription factor binding annotations": SupplementaryTable4_BaseSetDefinitions.xlsx

### Sheet: Sheet1
Base Set	Definition
CNE	bases in a constrained element that do not overlap a GENCODE exon
Low_CNE	bases in a constrained element that have a CNEP score below average (less than or equal to 0.0419)
High_CNE	bases in a constrained element that have a CNEP score above average (greater than 0.0419)
notCNE	bases not in a constrained element and do not overlap a GENCODE exon
Low_notCNE	bases not in a constrained element and do not overlap a GENCODE exon and have a CNEP score below average (less than or equal to 0.0419)
High_notCNE	bases not in a constrained element and do not overlap a GENCODE exon and have a CNEP score above average (greater than 0.0419)
