## Supplemental Data 1 for "Identification and characterization of constrained non-exonic bases lacking predictive epigenomic and transcription factor binding annotations": SupplementaryTable6_TFMotifGO.xlsx

### Sheet: PhastCons
PhastCons - High_CNE strongly preferred - (log_2(High_CNE)>=0.5) and (log_2(High_CNE/Low_CNE) >=0.75)
CategoryID	CategoryName	p-value	Corrected p-value	fold
GO:0046983	protein dimerization activity	9.3e-07	<0.001	2.451
GO:0070888	E-box binding	0.00016	0.044	4.37
PhastCons - High_CNE moderately preferred - (log_2(High_CNE)>=0.5) and (0<=log_2(High_CNE/fold(Low_CNE) <0.75)
CategoryID	CategoryName	p-value	Corrected p-value	fold
GO:0043565	sequence-specific DNA binding	2.6e-09	<0.001	1.129
GO:0048856	anatomical structure development	2.6e-05	0.006	1.106
GO:0007275	multicellular organism development	3.5e-05	0.006	1.109
GO:0001501	skeletal system development	9.3e-05	0.024	1.342
GO:0048705	skeletal system morphogenesis	0.00027	0.072	1.436
GO:0048706	embryonic skeletal system development	0.00041	0.088	1.472
GO:0048731	system development	0.00041	0.088	1.105
PhastCons - Low_CNE preferred - (log_2(Low_CNE)>=0.5) and (log_2(High_CNE/fold(Low_CNE)) <0)
CategoryID	CategoryName	p-value	Corrected p-value	fold
GO:0008289	lipid binding	1.9e-08	<0.001	8.357
GO:0004879	RNA polymerase II transcription factor activity, ligand-activated sequence-specific DNA binding	1.7e-07	<0.001	6.964
GO:0098531	transcription factor activity, direct ligand regulated sequence-specific DNA binding	1.7e-07	<0.001	6.964
GO:0030522	intracellular receptor signaling pathway	3.9e-07	0.002	5.143
GO:0004872	receptor activity	5.4e-07	0.002	5.571
GO:0038023	signaling receptor activity	5.4e-07	0.002	5.571
GO:0003707	steroid hormone receptor activity	6.5e-07	0.002	6.19
GO:0071407	cellular response to organic cyclic compound	1.1e-06	0.002	3.966
GO:0006367	transcription initiation from RNA polymerase II promoter	2.7e-06	0.004	4.838
GO:0006352	DNA-templated transcription, initiation	2.7e-06	0.004	4.838
GO:0046914	transition metal ion binding	2.9e-06	0.004	4.36
GO:0008270	zinc ion binding	2.9e-06	0.004	4.36
GO:1901135	carbohydrate derivative metabolic process	5.3e-06	0.006	10.029
GO:0014070	response to organic cyclic compound	9e-06	0.006	3.391
GO:0071396	cellular response to lipid	1.2e-05	0.006	3.562
GO:0071383	cellular response to steroid hormone stimulus	1.4e-05	0.006	4.179
GO:0009755	hormone-mediated signaling pathway	1.8e-05	0.006	4.517
GO:0043401	steroid hormone mediated signaling pathway	1.8e-05	0.006	4.517
GO:0048545	response to steroid hormone	3.4e-05	0.01	3.83
GO:0006793	phosphorus metabolic process	6.1e-05	0.016	3.98
GO:0006796	phosphate-containing compound metabolic process	6.1e-05	0.016	3.98
GO:0033993	response to lipid	6.1e-05	0.02	3.104
GO:0009719	response to endogenous stimulus	7.2e-05	0.02	2.571
GO:1901564	organonitrogen compound metabolic process	9.3e-05	0.022	2.523
GO:0071495	cellular response to endogenous stimulus	0.0001	0.03	2.639
GO:0032870	cellular response to hormone stimulus	0.00016	0.044	3.283
GO:0005496	steroid binding	0.00021	0.056	7.597
GO:0010033	response to organic substance	0.00035	0.092	2.023

### Sheet: GERP++
GERP++ - High_CNE strongly preferred - (log_2(High_CNE)>=0.5) and (log_2(High_CNE/Low_CNE) >=0.75)
CategoryID	CategoryName	p-value	Corrected p-value	fold
GO:0000978	RNA polymerase II core promoter proximal region sequence-specific DNA binding	0.0002	0.038	2.34
GO:0000987	core promoter proximal region sequence-specific DNA binding	0.00026	0.042	2.288
GO:0001159	core promoter proximal region DNA binding	0.00032	0.054	2.25
GERP++ - High_CNE moderately preferred - (log_2(High_CNE)>=0.5) and (0<=log_2(High_CNE/fold(Low_CNE) <0.75)
CategoryID	CategoryName	p-value	Corrected p-value	fold
GO:0043565	sequence-specific DNA binding	1.2e-08	<0.001	1.169
GO:0048856	anatomical structure development	1.7e-08	<0.001	1.199
GO:0007417	central nervous system development	4.4e-08	<0.001	1.633
GO:0007389	pattern specification process	5.5e-08	<0.001	1.619
GO:0007275	multicellular organism development	7.8e-08	<0.001	1.198
GO:0003002	regionalization	1.7e-07	<0.001	1.645
GO:0048731	system development	2.4e-07	<0.001	1.22
GO:0048706	embryonic skeletal system development	2.4e-07	<0.001	2.052
GO:0001501	skeletal system development	1.5e-06	<0.001	1.627
GO:0007420	brain development	2.1e-06	<0.001	1.677
GO:0009952	anterior/posterior pattern specification	2.4e-06	<0.001	1.747
GO:0048513	animal organ development	3.2e-06	<0.001	1.226
GO:0060322	head development	3.5e-06	<0.001	1.636
GO:0048705	skeletal system morphogenesis	4.5e-06	<0.001	1.828
GO:0007399	nervous system development	6.5e-06	<0.001	1.356
GO:0048704	embryonic skeletal system morphogenesis	7.7e-06	0.002	2.031
GO:0030182	neuron differentiation	1.4e-05	0.004	1.468
GO:0048562	embryonic organ morphogenesis	1.4e-05	0.004	1.63
GO:0048812	neuron projection morphogenesis	2.4e-05	0.006	1.896
GO:0021516	dorsal spinal cord development	3.3e-05	0.006	2.793
GO:0032990	cell part morphogenesis	4.4e-05	0.018	1.855
GO:0048858	cell projection morphogenesis	4.4e-05	0.018	1.855
GO:0120039	plasma membrane bounded cell projection morphogenesis	4.4e-05	0.018	1.855
GO:0021953	central nervous system neuron differentiation	5e-05	0.018	1.782
GO:0050877	nervous system process	8.3e-05	0.022	1.749
GO:0048699	generation of neurons	0.00014	0.036	1.381
GO:0009653	anatomical structure morphogenesis	0.00014	0.036	1.237
GO:0030030	cell projection organization	0.00015	0.036	1.676
GO:0120036	plasma membrane bounded cell projection organization	0.00015	0.036	1.676
GO:0022008	neurogenesis	0.00016	0.044	1.367
GO:0048667	cell morphogenesis involved in neuron differentiation	0.00018	0.044	1.8
GO:0032989	cellular component morphogenesis	0.00018	0.044	1.681
GO:0021515	cell differentiation in spinal cord	0.00024	0.056	2.031
GO:0030900	forebrain development	0.0003	0.076	1.619
GO:0021510	spinal cord development	0.0003	0.076	1.862
GO:0048598	embryonic morphogenesis	0.00033	0.076	1.403
GO:0051171	regulation of nitrogen compound metabolic process	0.00035	0.078	1.064
GO:0060255	regulation of macromolecule metabolic process	0.00035	0.078	1.064
GO:0019222	regulation of metabolic process	0.00035	0.078	1.064
GO:0031323	regulation of cellular metabolic process	0.00035	0.078	1.064
GO:0080090	regulation of primary metabolic process	0.00035	0.078	1.064
GERP++ - Low_CNE preferred - (log_2(Low_CNE)>=0.5) and (log_2(High_CNE/fold(Low_CNE)) <0)
CategoryID	CategoryName	p-value	Corrected p-value	fold
GO:0032870	cellular response to hormone stimulus	0.00012	0.012	7.462
GO:0071396	cellular response to lipid	0.00019	0.012	6.85
GO:0009725	response to hormone	0.00026	0.016	6.429
GO:0033993	response to lipid	0.00037	0.024	5.969
GO:0071495	cellular response to endogenous stimulus	0.0016	0.056	4.398
GO:0009719	response to endogenous stimulus	0.0025	0.084	4.018

### Sheet: SiPhy-PI
SiPhy-pi - High_CNE strongly preferred - (log_2(High_CNE)>=0.5) and (log_2(High_CNE/Low_CNE) >=0.75)
CategoryID	CategoryName	p-value	Corrected p-value	fold
GO:0000978	RNA polymerase II core promoter proximal region sequence-specific DNA binding	0.00062	0.094	2.057
SiPhy-pi - High_CNE moderately preferred - (log_2(High_CNE)>=0.5) and (0<=log_2(High_CNE/fold(Low_CNE) <0.75)
CategoryID	CategoryName	p-value	Corrected p-value	fold
GO:0048856	anatomical structure development	3.4e-08	<0.001	1.162
GO:0043565	sequence-specific DNA binding	3.4e-08	<0.001	1.137
GO:0007275	multicellular organism development	1.4e-07	<0.001	1.161
GO:0007399	nervous system development	1.7e-07	<0.001	1.337
GO:0030182	neuron differentiation	2.2e-07	<0.001	1.452
GO:0048731	system development	6.8e-07	<0.001	1.175
GO:0048666	neuron development	1.3e-06	<0.001	1.611
GO:0048706	embryonic skeletal system development	3.8e-06	<0.001	1.74
GO:0022008	neurogenesis	9.9e-06	<0.001	1.351
GO:0048699	generation of neurons	1.2e-05	0.002	1.358
GO:0051171	regulation of nitrogen compound metabolic process	1.8e-05	0.006	1.064
GO:0060255	regulation of macromolecule metabolic process	1.8e-05	0.006	1.064
GO:0031323	regulation of cellular metabolic process	1.8e-05	0.006	1.064
GO:0019222	regulation of metabolic process	1.8e-05	0.006	1.064
GO:0080090	regulation of primary metabolic process	1.8e-05	0.006	1.064
GO:0071704	organic substance metabolic process	4.3e-05	0.018	1.06
GO:0043170	macromolecule metabolic process	4.3e-05	0.018	1.06
GO:0044238	primary metabolic process	4.3e-05	0.018	1.06
GO:0044237	cellular metabolic process	4.3e-05	0.018	1.06
GO:0006807	nitrogen compound metabolic process	4.3e-05	0.018	1.06
GO:0044260	cellular macromolecule metabolic process	4.3e-05	0.018	1.06
GO:0048812	neuron projection morphogenesis	4.5e-05	0.022	1.684
GO:2000112	regulation of cellular macromolecule biosynthetic process	4.8e-05	0.022	1.061
GO:0034645	cellular macromolecule biosynthetic process	4.8e-05	0.022	1.061
GO:0009889	regulation of biosynthetic process	4.8e-05	0.022	1.061
GO:0031326	regulation of cellular biosynthetic process	4.8e-05	0.022	1.061
GO:0010556	regulation of macromolecule biosynthetic process	4.8e-05	0.022	1.061
GO:1901576	organic substance biosynthetic process	4.8e-05	0.022	1.061
GO:0044249	cellular biosynthetic process	4.8e-05	0.022	1.061
GO:0009059	macromolecule biosynthetic process	4.8e-05	0.022	1.061
GO:0009058	biosynthetic process	4.8e-05	0.022	1.061
GO:0048705	skeletal system morphogenesis	5e-05	0.022	1.579
GO:0048513	animal organ development	5.3e-05	0.022	1.16
GO:0050794	regulation of cellular process	6.5e-05	0.022	1.058
GO:0050789	regulation of biological process	6.5e-05	0.022	1.058
GO:0031175	neuron projection development	6.9e-05	0.028	1.609
GO:0007417	central nervous system development	7.1e-05	0.028	1.364
GO:1901360	organic cyclic compound metabolic process	7.2e-05	0.028	1.059
GO:0032990	cell part morphogenesis	9.1e-05	0.032	1.648
GO:0120039	plasma membrane bounded cell projection morphogenesis	9.1e-05	0.032	1.648
GO:0048858	cell projection morphogenesis	9.1e-05	0.032	1.648
GO:0001501	skeletal system development	0.0001	0.042	1.403
GO:0048704	embryonic skeletal system morphogenesis	0.00011	0.044	1.7
GO:0034641	cellular nitrogen compound metabolic process	0.00012	0.046	1.059
GO:0006725	cellular aromatic compound metabolic process	0.00012	0.046	1.059
GO:0016070	RNA metabolic process	0.00012	0.046	1.059
GO:0010468	regulation of gene expression	0.00012	0.046	1.059
GO:0010467	gene expression	0.00012	0.046	1.059
GO:0097159	organic cyclic compound binding	0.00012	0.046	1.059
GO:0046483	heterocycle metabolic process	0.00012	0.046	1.059
GO:0090304	nucleic acid metabolic process	0.00012	0.046	1.059
GO:0044271	cellular nitrogen compound biosynthetic process	0.00012	0.046	1.059
GO:0006139	nucleobase-containing compound metabolic process	0.00012	0.046	1.059
GO:0003677	DNA binding	0.00013	0.05	1.062
GO:0043231	intracellular membrane-bounded organelle	0.00015	0.06	1.054
GO:0030030	cell projection organization	0.00015	0.06	1.539
GO:0120036	plasma membrane bounded cell projection organization	0.00015	0.06	1.539
GO:0009653	anatomical structure morphogenesis	0.0002	0.084	1.189
GO:0003002	regionalization	0.0002	0.084	1.362
GO:0060322	head development	0.00026	0.096	1.396
GO:0051252	regulation of RNA metabolic process	0.00026	0.096	1.056
GO:0034654	nucleobase-containing compound biosynthetic process	0.00026	0.096	1.056
GO:0003676	nucleic acid binding	0.00026	0.096	1.056
GO:1903506	regulation of nucleic acid-templated transcription	0.00026	0.096	1.056
GO:0032774	RNA biosynthetic process	0.00026	0.096	1.056
GO:0018130	heterocycle biosynthetic process	0.00026	0.096	1.056
GO:0006351	transcription, DNA-templated	0.00026	0.096	1.056
GO:0006355	regulation of transcription, DNA-templated	0.00026	0.096	1.056
GO:0097659	nucleic acid-templated transcription	0.00026	0.096	1.056
GO:0019219	regulation of nucleobase-containing compound metabolic process	0.00026	0.096	1.056
GO:1901363	heterocyclic compound binding	0.00026	0.096	1.056
GO:1901362	organic cyclic compound biosynthetic process	0.00026	0.096	1.056
GO:2001141	regulation of RNA biosynthetic process	0.00026	0.096	1.056
GO:0019438	aromatic compound biosynthetic process	0.00026	0.096	1.056
GO:0007420	brain development	0.00027	0.098	1.41
GO:0048667	cell morphogenesis involved in neuron differentiation	0.00028	0.098	1.615
GO:0009952	anterior/posterior pattern specification	0.00029	0.098	1.453
GO:0043229	intracellular organelle	0.00032	0.1	1.05
GO:0043227	membrane-bounded organelle	0.00032	0.1	1.05
SiPhy-pi - Low_CNE preferred - (log_2(Low_CNE)>=0.5) and (log_2(High_CNE/fold(Low_CNE)) <0)
CategoryID	CategoryName	p-value	Corrected p-value	fold
GO:0004879	RNA polymerase II transcription factor activity, ligand-activated sequence-specific DNA binding	3.5e-10	<0.001	17.727
GO:0098531	transcription factor activity, direct ligand regulated sequence-specific DNA binding	3.5e-10	<0.001	17.727
GO:0003707	steroid hormone receptor activity	1e-09	<0.001	15.758
GO:0008289	lipid binding	5.3e-09	<0.001	18.614
GO:0038023	signaling receptor activity	6.3e-09	<0.001	12.893
GO:0004872	receptor activity	6.3e-09	<0.001	12.893
GO:0043401	steroid hormone mediated signaling pathway	1.7e-08	<0.001	11.499
GO:0009755	hormone-mediated signaling pathway	1.7e-08	<0.001	11.499
GO:0030522	intracellular receptor signaling pathway	2.7e-08	<0.001	10.909
GO:0071383	cellular response to steroid hormone stimulus	7.6e-08	<0.001	9.669
GO:0046914	transition metal ion binding	1.1e-07	<0.001	9.249
GO:0008270	zinc ion binding	1.1e-07	<0.001	9.249
GO:0048545	response to steroid hormone	1.6e-07	<0.001	8.864
GO:0032870	cellular response to hormone stimulus	5.7e-07	<0.001	7.597
GO:0006367	transcription initiation from RNA polymerase II promoter	7.7e-07	0.002	9.797
GO:0006352	DNA-templated transcription, initiation	7.7e-07	0.002	9.797
GO:0071407	cellular response to organic cyclic compound	8.8e-07	0.002	7.211
GO:0071396	cellular response to lipid	1.2e-06	0.002	6.975
GO:0009725	response to hormone	1.9e-06	0.002	6.545
GO:0014070	response to organic cyclic compound	3.2e-06	0.002	6.166
GO:0033993	response to lipid	3.6e-06	0.002	6.078
GO:0071495	cellular response to endogenous stimulus	4e-05	0.004	4.478
GO:0009719	response to endogenous stimulus	8.1e-05	0.016	4.091
GO:0071310	cellular response to organic substance	0.00073	0.042	3.061
GO:0070887	cellular response to chemical stimulus	0.0014	0.08	2.799
GO:0010033	response to organic substance	0.0018	0.098	2.71
GO:0046872	metal ion binding	0.0019	0.1	2.693
GO:0043169	cation binding	0.0019	0.1	2.693

### Sheet: SiPhy-omega
SiPhy-omega - High_CNE strongly preferred - (log_2(High_CNE)>=0.5) and (log_2(High_CNE/Low_CNE) >=0.75)
CategoryID	CategoryName	p-value	Corrected p-value	fold
GO:0000978	RNA polymerase II core promoter proximal region sequence-specific DNA binding	0.00038	0.076	2.18
GO:0000987	core promoter proximal region sequence-specific DNA binding	0.0005	0.094	2.131
SiPhy-omega - High_CNE moderately preferred - (log_2(High_CNE)>=0.5) and (0<=log_2(High_CNE/fold(Low_CNE) <0.75)
CategoryID	CategoryName	p-value	Corrected p-value	fold
GO:0043565	sequence-specific DNA binding	1e-07	<0.001	1.121
GO:0048856	anatomical structure development	8.3e-07	<0.001	1.131
GO:0030182	neuron differentiation	1.1e-05	0.01	1.341
GO:0007275	multicellular organism development	2.1e-05	0.012	1.117
GO:0048731	system development	6.7e-05	0.022	1.126
GO:0007399	nervous system development	9.7e-05	0.026	1.223
GO:0048706	embryonic skeletal system development	0.0001	0.026	1.552
GO:0048513	animal organ development	0.00019	0.046	1.133
GO:0048812	neuron projection morphogenesis	0.00022	0.052	1.549
GO:0048699	generation of neurons	0.00023	0.054	1.267
GO:0022008	neurogenesis	0.00024	0.054	1.259
GO:0048666	neuron development	0.00025	0.07	1.408
GO:0001228	transcriptional activator activity, RNA polymerase II transcription regulatory region sequence-specific binding	0.0003	0.076	1.184
GO:0003677	DNA binding	0.0004	0.082	1.052
GO:0051171	regulation of nitrogen compound metabolic process	0.00042	0.09	1.048
GO:0060255	regulation of macromolecule metabolic process	0.00042	0.09	1.048
GO:0031323	regulation of cellular metabolic process	0.00042	0.09	1.048
GO:0019222	regulation of metabolic process	0.00042	0.09	1.048
GO:0080090	regulation of primary metabolic process	0.00042	0.09	1.048
GO:0032990	cell part morphogenesis	0.00044	0.092	1.515
GO:0120039	plasma membrane bounded cell projection morphogenesis	0.00044	0.092	1.515
GO:0048858	cell projection morphogenesis	0.00044	0.092	1.515
GO:0030030	cell projection organization	0.00045	0.096	1.443
GO:0120036	plasma membrane bounded cell projection organization	0.00045	0.096	1.443
SiPhy-omega - Low_CNE preferred - (log_2(Low_CNE)>=0.5) and (log_2(High_CNE/fold(Low_CNE)) <0)
CategoryID	CategoryName	p-value	Corrected p-value	fold
GO:0004879	RNA polymerase II transcription factor activity, ligand-activated sequence-specific DNA binding	2e-14	<0.001	7.077
GO:0098531	transcription factor activity, direct ligand regulated sequence-specific DNA binding	2e-14	<0.001	7.077
GO:0003707	steroid hormone receptor activity	2.3e-14	<0.001	6.64
GO:0004872	receptor activity	3.1e-13	<0.001	5.718
GO:0038023	signaling receptor activity	3.1e-13	<0.001	5.718
GO:0006367	transcription initiation from RNA polymerase II promoter	1.2e-11	<0.001	4.966
GO:0006352	DNA-templated transcription, initiation	1.2e-11	<0.001	4.966
GO:0030522	intracellular receptor signaling pathway	2.4e-11	<0.001	4.839
GO:0009755	hormone-mediated signaling pathway	8.4e-11	<0.001	4.845
GO:0043401	steroid hormone mediated signaling pathway	8.4e-11	<0.001	4.845
GO:0046914	transition metal ion binding	1.2e-10	<0.001	4.308
GO:0008270	zinc ion binding	1.2e-10	<0.001	4.308
GO:0071396	cellular response to lipid	1.7e-10	<0.001	3.712
GO:0071383	cellular response to steroid hormone stimulus	4.1e-10	<0.001	4.289
GO:0071407	cellular response to organic cyclic compound	6.1e-10	<0.001	3.678
GO:0008289	lipid binding	2.7e-09	<0.001	6.133
GO:0048545	response to steroid hormone	2.9e-09	<0.001	3.931
GO:0033993	response to lipid	5.3e-09	<0.001	3.235
GO:0032870	cellular response to hormone stimulus	1.1e-08	<0.001	3.538
GO:0014070	response to organic cyclic compound	2.4e-08	<0.001	3.145
GO:0007154	cell communication	2.7e-08	<0.001	1.974
GO:0071495	cellular response to endogenous stimulus	4.6e-08	<0.001	2.682
GO:0007165	signal transduction	7.7e-08	<0.001	1.989
GO:0048384	retinoic acid receptor signaling pathway	8.6e-08	<0.001	8.387
GO:0009719	response to endogenous stimulus	8.7e-08	<0.001	2.54
GO:0003708	retinoic acid receptor activity	1.1e-07	<0.001	9.435
GO:0010033	response to organic substance	1.6e-07	<0.001	2.103
GO:0009725	response to hormone	2.4e-07	<0.001	3.048
GO:0051716	cellular response to stimulus	7.7e-07	<0.001	1.761
GO:0070887	cellular response to chemical stimulus	1.1e-06	<0.001	2.048
GO:0071310	cellular response to organic substance	1.6e-06	0.002	2.104
GO:1904837	beta-catenin-TCF complex assembly	7.3e-06	0.008	8.088
GO:0042221	response to chemical	1e-05	0.008	1.788
GO:1901135	carbohydrate derivative metabolic process	1e-05	0.008	6.605
GO:0000790	nuclear chromatin	2.5e-05	0.014	3.011
GO:0042692	muscle cell differentiation	3.8e-05	0.022	3.072
GO:1901564	organonitrogen compound metabolic process	4e-05	0.022	2.136
GO:0003007	heart morphogenesis	4.2e-05	0.022	3.228
GO:0044281	small molecule metabolic process	4.3e-05	0.022	3.431
GO:0061061	muscle structure development	4.4e-05	0.022	2.304
GO:0060070	canonical Wnt signaling pathway	6e-05	0.032	3.579
GO:0044446	intracellular organelle part	6.2e-05	0.032	1.445
GO:0044422	organelle part	6.2e-05	0.032	1.445
GO:0043177	organic acid binding	6.4e-05	0.036	7.863
GO:0031406	carboxylic acid binding	6.4e-05	0.036	7.863
GO:0033293	monocarboxylic acid binding	6.4e-05	0.036	7.863
GO:0044454	nuclear chromosome part	9.6e-05	0.048	2.722
GO:0043168	anion binding	0.00012	0.056	4.44
GO:0033036	macromolecule localization	0.00012	0.058	2.67
GO:0007267	cell-cell signaling	0.00014	0.06	2.359
GO:0006793	phosphorus metabolic process	0.00014	0.06	2.921
GO:0006796	phosphate-containing compound metabolic process	0.00014	0.06	2.921
GO:0005654	nucleoplasm	0.00014	0.06	1.495
GO:0097191	extrinsic apoptotic signaling pathway	0.00017	0.078	5.661
GO:1901700	response to oxygen-containing compound	0.00018	0.078	2.394
GO:0000228	nuclear chromosome	0.0002	0.082	2.573
GO:0000785	chromatin	0.0002	0.082	2.573
GO:0061037	negative regulation of cartilage development	0.0002	0.098	6.74
GO:0055092	sterol homeostasis	0.0002	0.098	6.74
GO:0042632	cholesterol homeostasis	0.0002	0.098	6.74
GO:0006082	organic acid metabolic process	0.0002	0.1	4.718
GO:0043436	oxoacid metabolic process	0.0002	0.1	4.718
