## Supplemental Data 1 for "Identification and characterization of constrained non-exonic bases lacking predictive epigenomic and transcription factor binding annotations": SupplementaryTable7_MouseDHS.xlsx

### Sheet: MouseDHS Enrichments
	Fold Enrichment for Low_CNE bases
Data Set	PhastCons	GERP++	Siphy-omega	Siphy-pi
wgEncodeUwDnaseCerebrumC57bl6MAdult8wksPkRep1.narrowPeak	1.3895	1.52725	1.64334	1.43878
wgEncodeUwDnaseWbrainC57bl6MAdult8wksPkRep2.narrowPeak	1.38469	1.55783	1.75122	1.58799
wgEncodeUwDnaseWholebrainC57bl6MAdult8wksPkRep2.narrowPeak	1.38435	1.57429	1.7481	1.56238
wgEncodeUwDnaseWholebrainC57bl6MAdult8wksPkRep4.narrowPeak	1.36878	1.51131	1.69912	1.51999
wgEncodeUwDnaseWbrainC57bl6MAdult8wksPkRep7.narrowPeak	1.3636	1.513	1.66925	1.48047
wgEncodeUwDnaseWbrainC57bl6MAdult8wksPkRep3.narrowPeak	1.35922	1.52759	1.74675	1.5644
wgEncodeUwDnaseWholebrainC57bl6MAdult8wksPkRep3.narrowPeak	1.35375	1.49974	1.65908	1.4881
wgEncodeUwDgfWbrainC57bl6ME14halfPkRep1.narrowPeak	1.33622	1.54289	1.70852	1.46341
wgEncodeUwDnaseWbrainC57bl6MAdult8wksPkRep4.narrowPeak	1.33309	1.49748	1.67144	1.5121
wgEncodeUwDnaseWholebrainC57bl6MAdult8wksPkRep7.narrowPeak	1.32669	1.46473	1.64445	1.47545
wgEncodeUwDgfWbrainC57bl6MAdult8wksPkRep1.narrowPeak	1.29637	1.44617	1.6107	1.53374
wgEncodeUwDnaseCerebrumC57bl6MAdult8wksPkRep3.narrowPeak	1.27946	1.39798	1.56443	1.41568
wgEncodeUwDnaseWbrainC57bl6MAdult8wksPkRep1.narrowPeak	1.25358	1.37914	1.59257	1.50493
wgEncodeUwDnaseWholebrainC57bl6MAdult8wksPkRep1.narrowPeak	1.24226	1.39872	1.64873	1.53936
wgEncodeUwDnaseCerebrumC57bl6MAdult8wksPkRep2.narrowPeak	1.23313	1.37703	1.51257	1.37789
wgEncodeUwDnaseWbrainC57bl6MAdult8wksPkRep5.narrowPeak	1.2199	1.35073	1.4973	1.41053
wgEncodeUwDnaseWholebrainC57bl6MAdult8wksPkRep5.narrowPeak	1.19965	1.30132	1.50652	1.4034
wgEncodeUwDnaseMesodermCd1ME11halfPkRep2.narrowPeak	1.19197	1.29282	1.55599	1.48967
wgEncodeUwDnaseWbrainC57bl6ME14halfPkRep1.narrowPeak	1.15756	1.3213	1.49438	1.3368
wgEncodeUwDnaseWbrainC57bl6MAdult8wksPkRep6.narrowPeak	1.15745	1.26712	1.44146	1.36641
wgEncodeUwDnaseWholebrainC57bl6MAdult8wksPkRep6.narrowPeak	1.15381	1.30273	1.48678	1.39209
wgEncodeUwDgfRetinaC57bl6MNew1daysPkRep1.narrowPeak	1.15074	1.19588	1.4532	1.43226
wgEncodeUwDnaseFatC57bl6MAdult8wksPkRep2.narrowPeak	1.14319	1.1733	1.415	1.44838
wgEncodeUwDnaseWholebrainC57bl6ME14halfPkRep1.narrowPeak	1.13677	1.28629	1.41578	1.29632
wgEncodeUwDgfKidneyC57bl6MAdult8wksPkRep1.narrowPeak	1.13647	1.1645	1.38595	1.38977
wgEncodeUwDnaseMesodermCd1ME11halfPkRep1.narrowPeak	1.11963	1.2277	1.46502	1.40829
wgEncodeUwDgfHeartC57bl6MAdult8wksPkRep1.narrowPeak	1.11738	1.1653	1.41501	1.42302
wgEncodeUwDnaseFlbudCd1ME11halfPkRep2.narrowPeak	1.11035	1.19206	1.43919	1.32029
wgEncodeUwDnaseFatC57bl6MAdult8wksPkRep1.narrowPeak	1.11012	1.16592	1.40185	1.46706
wgEncodeUwDnaseGfatC57bl6MAdult8wksPkRep1.narrowPeak	1.10993	1.14755	1.35637	1.37277
wgEncodeUwDnaseHeartC57bl6MAdult8wksPkRep1.narrowPeak	1.10852	1.15932	1.4049	1.37126
wgEncodeUwDnaseKidneyC57bl6MAdult8wksPkRep1.narrowPeak	1.10516	1.11959	1.32561	1.27794
wgEncodeUwDnaseLungC57bl6MAdult8wksPkRep1.narrowPeak	1.10479	1.10119	1.33177	1.30268
wgEncodeUwDnaseSkmuscleC57bl6MAdult8wksPkRep1.narrowPeak	1.10188	1.19905	1.48536	1.49241
wgEncodeUwDnaseWbrainC57bl6ME18halfPkRep2.narrowPeak	1.09648	1.20243	1.3554	1.18283
wgEncodeUwDnaseFibroblastC57bl6MAdult8wksPkRep2.narrowPeak	1.09568	1.20532	1.37676	1.2983
wgEncodeUwDnaseWholebrainC57bl6ME14halfPkRep2.narrowPeak	1.09121	1.22794	1.36404	1.24153
wgEncodeUwDnaseWbrainC57bl6ME14halfPkRep2.narrowPeak	1.08535	1.23035	1.37532	1.25174
wgEncodeUwDnaseSkmuscleC57bl6MAdult8wksPkRep2.narrowPeak	1.08486	1.17693	1.40833	1.37553
wgEncodeUwDnaseGfatC57bl6MAdult8wksPkRep2.narrowPeak	1.08449	1.13829	1.2919	1.31774
wgEncodeUwDnaseFibroblastC57bl6MAdult8wksPkRep1.narrowPeak	1.08398	1.19551	1.45362	1.39556
wgEncodeUwDgfLungC57bl6MAdult8wksPkRep1.narrowPeak	1.08297	1.11152	1.34559	1.36819
wgEncodeUwDnaseWbrainC57bl6ME18halfPkRep1.narrowPeak	1.0812	1.24306	1.37007	1.18563
wgEncodeUwDnaseHlbudCd1ME11halfPkRep1.narrowPeak	1.0633	1.14818	1.42843	1.33341
wgEncodeUwDnaseHeartC57bl6MAdult8wksPkRep2.narrowPeak	1.05777	1.11521	1.40714	1.42312
wgEncodeUwDnaseLungC57bl6MAdult8wksPkRep2.narrowPeak	1.05518	1.10764	1.33969	1.34717
wgEncodeUwDgfLiverC57bl6MAdult8wksPkRep1.narrowPeak	1.0357	1.08342	1.29807	1.27916
wgEncodeUwDgfNih3t3NihsMImmortalPkRep1.narrowPeak	1.02775	1.06025	1.28108	1.28809
wgEncodeUwDnaseLungC57bl6MAdult8wksPkRep3.narrowPeak	1.02493	1.02234	1.28975	1.29296
wgEncodeUwDnaseCbellumC57bl6MAdult8wksPkRep3.narrowPeak	1.01958	1.11161	1.36502	1.35904
wgEncodeUwDnaseLiverC57bl6MAdult8wksPkRep6.narrowPeak	1.01779	1.01944	1.21948	1.21146
wgEncodeUwDnaseLiverC57bl6MAdult8wksPkRep14.narrowPeak	1.01743	1.01372	1.232	1.23424
wgEncodeUwDnaseKidneyC57bl6MAdult8wksPkRep2.narrowPeak	1.01699	1.01791	1.28221	1.29723
wgEncodeUwDnaseFlbudCd1ME11halfPkRep1.narrowPeak	1.01351	1.1166	1.40516	1.32044
wgEncodeUwDnaseLiverC57bl6MAdult8wksPkRep13.narrowPeak	1.01195	1.06035	1.29448	1.28731
wgEncodeUwDnaseLiverC57bl6MAdult8wksPkRep5.narrowPeak	1.00979	1.03647	1.24676	1.26047
wgEncodeUwDnaseNih3t3NihsMImmortalPkRep2.narrowPeak	1.00406	1.04458	1.28566	1.24789
wgEncodeUwDnaseLiverC57bl6MAdult8wksPkRep9.narrowPeak	1.00381	0.996897	1.23633	1.25723
wgEncodeUwDnaseLiverC57bl6MAdult8wksPkRep3.narrowPeak	0.99707	0.997143	1.21989	1.23639
wgEncodeUwDnasePatskiSpbl6MImmortalPkRep1.narrowPeak	0.996197	1.05718	1.21849	1.20422
wgEncodeUwDnaseRetinaC57bl6MNew1daysPkRep1.narrowPeak	0.992063	1.02354	1.29639	1.23468
wgEncodeUwDnaseLiverC57bl6MAdult8wksPkRep2.narrowPeak	0.990588	0.995768	1.24256	1.26963
wgEncodeUwDnaseLiverC57bl6MAdult8wksPkRep1.narrowPeak	0.98832	1.00615	1.22896	1.25149
wgEncodeUwDnaseLgintC57bl6MAdult8wksPkRep1.narrowPeak	0.981191	0.959735	1.20687	1.22506
wgEncodeUwDnaseNih3t3NihsMImmortalPkRep1.narrowPeak	0.979621	0.980035	1.21593	1.21322
wgEncodeUwDgf416bB6d2f1jImmortalPkRep1.narrowPeak	0.976579	0.877557	1.12909	1.18501
wgEncodeUwDnasePatskiSpbl6MImmortalPkRep2.narrowPeak	0.975049	1.03222	1.208	1.19962
wgEncodeUwDnaseCerebellumC57bl6MAdult8wksPkRep1.narrowPeak	0.96621	1.08397	1.36	1.3426
wgEncodeUwDnaseHlbudCd1ME11halfPkRep2.narrowPeak	0.95792	1.05196	1.21938	1.13087
wgEncodeUwDnaseLiverC57bl6MAdult8wksPkRep7.narrowPeak	0.95694	1.00956	1.20415	1.23232
wgEncodeUwDnaseLiverC57bl6MAdult8wksPkRep8.narrowPeak	0.955976	1.00246	1.24301	1.24102
wgEncodeUwDnaseLiverC57bl6MAdult8wksPkRep4.narrowPeak	0.955104	0.957375	1.20339	1.22553
wgEncodeUwDnaseLiverC57bl6MAdult8wksPkRep12.narrowPeak	0.953342	0.959283	1.16418	1.22382
wgEncodeUwDnaseHlembryoCd1ME11halfPkRep1.narrowPeak	0.95141	0.996609	1.27774	1.24044
wgEncodeUwDnaseCbellumC57bl6MAdult8wksPkRep2.narrowPeak	0.948652	1.0603	1.29694	1.29385
wgEncodeUwDnaseLiverC57bl6MAdult8wksPkRep11.narrowPeak	0.944153	0.963508	1.2246	1.23198
wgEncodeUwDnaseLiverC57bl6MAdult8wksPkRep10.narrowPeak	0.94024	0.98169	1.17406	1.19279
wgEncodeUwDgfZhbtc4129olaME0Diffb24hPkRep1.narrowPeak	0.937115	0.905755	1.22617	1.29733
wgEncodeUwDnase416bC57bl6MAdult8wksPkRep1.narrowPeak	0.933043	0.880723	1.11042	1.11799
wgEncodeUwDnase416bC57bl6MAdult8wksPkRep2.narrowPeak	0.93268	0.887816	1.14146	1.16812
wgEncodeUwDnaseLgintC57bl6MAdult8wksPkRep2.narrowPeak	0.92585	0.948238	1.15825	1.22589
wgEncodeUwDgfMelUknImmortalPkRep1.narrowPeak	0.922793	0.871689	1.09505	1.13653
wgEncodeUwDnaseA20BalbcannMAdult8wksPkRep2.narrowPeak	0.909123	0.801088	1.0039	1.01361
wgEncodeUwDnaseCh122a4bFImmortalPkRep1.narrowPeak	0.907562	0.845966	1.12666	1.1577
wgEncodeUwDgfEscj7129s1ME0PkRep1.narrowPeak	0.902506	0.883594	1.2172	1.30287
wgEncodeUwDgfZhbtc4129olaME0PkRep1.narrowPeak	0.901839	0.865218	1.20115	1.27222
wgEncodeUwDnaseMelC57bl6MAdult8wksPkRep3.narrowPeak	0.901279	0.815369	1.05784	1.09211
wgEncodeUwDnaseMgerUknImmortalDiffc48hPkRep2.narrowPeak	0.899384	0.808936	1.045	1.07613
wgEncodeUwDnaseRetinaC57bl6MAdult8wksPkRep1.narrowPeak	0.898346	0.934662	1.18193	1.13477
wgEncodeUwDgf3134RiiiMImmortalPkRep1.narrowPeak	0.895721	0.940925	1.28932	1.32599
wgEncodeUwDnaseMgerUknImmortalPkRep2.narrowPeak	0.884817	0.798402	1.02597	1.04866
wgEncodeUwDnaseEsww6koUknME0PkRep1.narrowPeak	0.883053	0.850246	1.18181	1.23137
wgEncodeUwDnaseMelC57bl6MAdult8wksPkRep1.narrowPeak	0.878308	0.829779	1.06511	1.097
wgEncodeUwDnaseEpcpmmCd1ME14halfPkRep1.narrowPeak	0.877885	0.828826	1.0924	1.13087
wgEncodeUwDgfTregaC57bl6MAdult8wksPkRep1.narrowPeak	0.875694	0.805657	1.08595	1.10192
wgEncodeUwDgfThymusC57bl6MAdult8wksPkRep1.narrowPeak	0.87454	0.802028	1.0893	1.15217
wgEncodeUwDnaseMgerUknImmortalDiffc48hPkRep1.narrowPeak	0.873637	0.793731	1.05814	1.12056
wgEncodeUwDgfA20BalbcannMImmortalPkRep1.narrowPeak	0.873001	0.793661	1.03654	1.02388
wgEncodeUwDnaseMgerUknImmortalPkRep1.narrowPeak	0.871105	0.805253	1.04608	1.08004
wgEncodeUwDnaseA20BalbcannMAdult8wksPkRep1.narrowPeak	0.869714	0.781069	1.06247	1.06445
wgEncodeUwDnaseMelC57bl6MAdult8wksPkRep2.narrowPeak	0.867749	0.828014	1.01237	1.07434
wgEncodeUwDnaseZhbtc4129olaME0PkRep2.narrowPeak	0.864243	0.806187	1.10301	1.14241
wgEncodeUwDnaseMgerUknImmortalDiffc24hPkRep1.narrowPeak	0.863607	0.778641	0.997585	1.0302
wgEncodeUwDnaseZhbtc4129olaME0Diffb24hPkRep2.narrowPeak	0.862799	0.814175	1.13344	1.19705
wgEncodeUwDnaseZhbtc4129olaME0Diffb6hPkRep1.narrowPeak	0.862091	0.817858	1.09129	1.14849
wgEncodeUwDnaseZhbtc4129olaME0PkRep1V2.narrowPeak	0.85161	0.812562	1.12852	1.19056
wgEncodeUwDgfThelpaC57bl6MAdult8wksPkRep1.narrowPeak	0.841602	0.810698	1.06608	1.13236
wgEncodeUwDnaseBcellcd19pC57bl6MAdult8wksPkRep2.narrowPeak	0.839784	0.740949	1.04789	1.0615
wgEncodeUwDgfBcellcd43nC57bl6MAdult8wksPkRep1.narrowPeak	0.838444	0.752619	1.03933	1.08123
wgEncodeUwDnaseCh122a4bFImmortalPkRep2.narrowPeak	0.835853	0.804712	1.05944	1.05739
wgEncodeUwDnaseEscj7S129ME0PkRep2.narrowPeak	0.835773	0.779692	1.10165	1.11949
wgEncodeUwDnaseMgerUknImmortalDiffc24hPkRep2.narrowPeak	0.828971	0.75432	1.00035	1.07742
wgEncodeUwDnaseLiver129dlcrME14halfPkRep1.narrowPeak	0.828945	0.778105	1.06231	1.13947
wgEncodeUwDnase3134RiiiMImmortalPkRep2.narrowPeak	0.82858	0.871042	0.990654	0.97355
wgEncodeUwDnaseThymusC57bl6MAdult8wksPkRep2.narrowPeak	0.828457	0.747569	1.07027	1.1427
wgEncodeUwDnaseLiverS129ME14halfPkRep1.narrowPeak	0.827969	0.818612	1.08752	1.16071
wgEncodeUwDnaseEsww6koUknME0PkRep2.narrowPeak	0.827241	0.77113	1.10795	1.16915
wgEncodeUwDnase3134RiiiMImmortalPkRep1.narrowPeak	0.826567	0.901263	1.18085	1.21884
wgEncodeUwDnaseZhbtc4129olaME0PkRep1.narrowPeak	0.825762	0.778037	1.0677	1.11117
wgEncodeUwDnaseRetinaC57bl6MAdult1wksPkRep1.narrowPeak	0.82477	0.87792	1.1362	1.10437
wgEncodeUwDnaseHlembryoCd1ME11halfPkRep2.narrowPeak	0.824085	0.899543	1.11947	1.15572
wgEncodeUwDgfTnaiveC57bl6MAdult8wksPkRep2.narrowPeak	0.823576	0.772161	0.993579	1.05786
wgEncodeUwDnaseZhbtc4129olaME0Diffb24hPkRep1.narrowPeak	0.823461	0.800975	1.1065	1.16459
wgEncodeUwDnaseSpleenC57bl6MAdult8wksPkRep1.narrowPeak	0.816474	0.694731	1.01648	1.0362
wgEncodeUwDnaseLiverC57bl6ME14halfPkRep1.narrowPeak	0.814369	0.773621	1.03834	1.09639
wgEncodeUwDnaseEse14129olaME0PkRep1.narrowPeak	0.809638	0.793431	1.08104	1.13503
wgEncodeUwDnaseLiver129dlcrME14halfPkRep2.narrowPeak	0.80857	0.775097	1.04329	1.02082
wgEncodeUwDnaseEscj7S129ME0PkRep1.narrowPeak	0.804361	0.737819	1.07785	1.17477
wgEncodeUwDgfTregC57bl6MAdult8wksPkRep1.narrowPeak	0.801592	0.747933	1.04308	1.10374
wgEncodeUwDnaseTregC57bl6MAdult8wksPkRep2.narrowPeak	0.798446	0.714315	0.96925	0.997621
wgEncodeUwDnaseEse14129olaME0PkRep2.narrowPeak	0.793639	0.756523	1.02223	1.09624
wgEncodeUwDnaseEsww6UknME0PkRep1.narrowPeak	0.793356	0.778594	1.06715	1.13277
wgEncodeUwDnaseEpcppmCd1ME14halfPkRep1.narrowPeak	0.790332	0.752866	0.977368	1.01692
wgEncodeUwDnaseThymusC57bl6MAdult8wksPkRep1.narrowPeak	0.784862	0.72294	0.987506	1.0441
wgEncodeUwDnaseSpleenC57bl6MAdult8wksPkRep2.narrowPeak	0.782045	0.709224	0.973743	1.02303
wgEncodeUwDgfTnaiveC57bl6MAdult8wksPkRep1.narrowPeak	0.777581	0.742631	0.972708	1.04729
wgEncodeUwDnaseTnaiveC57bl6MAdult8wksPkRep1.narrowPeak	0.775548	0.703391	0.947606	0.995496
wgEncodeUwDnaseTregC57bl6MAdult8wksPkRep1.narrowPeak	0.772669	0.690015	0.986704	1.01451
wgEncodeUwDnaseThelpaC57bl6MAdult8wksPkRep1.narrowPeak	0.768676	0.720128	0.985789	1.02903
wgEncodeUwDnaseBcellcd43nC57bl6MAdult8wksPkRep1.narrowPeak	0.767041	0.732923	1.02942	1.05519
wgEncodeUwDnaseTregC57bl6MAdult8wksPkRep3.narrowPeak	0.761838	0.708312	0.988866	1.01273
wgEncodeUwDnaseTregaC57bl6MAdult8wksPkRep1.narrowPeak	0.761695	0.724344	1.00676	1.03829
wgEncodeUwDnaseTnaiveC57bl6MAdult8wksPkRep2.narrowPeak	0.761391	0.735456	0.970719	1.00064
wgEncodeUwDnaseZhbtc4129olaME0Diffb6hPkRep2.narrowPeak	0.758158	0.697643	0.933382	0.994419
wgEncodeUwDnaseTnaiveC57bl6MAdult8wksPkRep4.narrowPeak	0.751556	0.69542	0.949792	1.00219
wgEncodeUwDnaseBcellcd43nC57bl6MAdult8wksPkRep3.narrowPeak	0.749312	0.663787	0.924	0.966131
wgEncodeUwDnaseEsww6UknME0PkRep2.narrowPeak	0.748777	0.720161	1.03988	1.09342
wgEncodeUwDnaseEpcpppCd1ME14halfPkRep1.narrowPeak	0.747203	0.712741	0.929372	0.989519
wgEncodeUwDnaseBcellcd43nC57bl6MAdult8wksPkRep4.narrowPeak	0.746307	0.6418	0.948342	0.979146
wgEncodeUwDnaseBcellcd43nC57bl6MAdult8wksPkRep2.narrowPeak	0.739774	0.684752	0.989083	1.01583
wgEncodeUwDnaseTregaC57bl6MAdult8wksPkRep2.narrowPeak	0.733919	0.677639	0.921528	0.957102
wgEncodeUwDnaseBcellcd19pC57bl6MAdult8wksPkRep1.narrowPeak	0.733457	0.692447	0.954879	1.00599
wgEncodeUwDnaseTnaiveC57bl6MAdult8wksPkRep3.narrowPeak	0.727111	0.675058	0.937877	1.00505
wgEncodeUwDgfBcellcd19pC57bl6MAdult8wksPkRep1.narrowPeak	0.713612	0.617322	0.928454	0.936068
wgEncodeUwDnaseThelpaC57bl6MAdult8wksPkRep2.narrowPeak	0.704166	0.666428	0.913495	0.973408
wgEncodeUwDnaseEpcmppCd1ME14halfPkRep1.narrowPeak	0.690209	0.642308	0.900835	0.966595
