## Supplemental Data 1 for "Identification and characterization of constrained non-exonic bases lacking predictive epigenomic and transcription factor binding annotations": SupplementaryTable9_CellTypeClass.xlsx

### Sheet: ChIPAtlas_CellTypeClass
Category Name	p-value	Corrected p-value	Fold
Pluripotent stem cell	4.7e-13	1e-11	3.122
Pancreas	0.00029	0.006	4.242
Neural	0.0012	0.026	2.189
Prostate	0.02	0.412	1.78
